# Deletion of TNFR1 in astrocytes restores memory in aged Alzheimer’s disease mice

**DOI:** 10.64898/2026.04.02.716130

**Authors:** Toko Kikuchi, Ioannis Zalachoras, Julien Prados, Alexis Assens, Roberta De Ceglia, Manuel Mameli, Ludovic Telley, Andrea Volterra

## Abstract

Astrocytes participate in local inflammation and cognitive decline in Alzheimer’s disease (AD). Aberrant cytokine TNFα signaling via astrocyte type-1 receptor (aTNFR1) could causally link the two AD pathology aspects. To verify this hypothesis, we crossed transgenic AD mice with mice enabling astrocyte-specific conditional TNFR1 deletion (aTNFR1KO). Induction of aTNFR1KO at early AD stages, preserved memory and reduced β-amyloid load and astrogliosis in the aged mice. Induction of aTNFR1KO at late AD stages, in mice already memory-impaired, surprisingly produced rapid memory rescue, without affecting β-amyloid load and astrogliosis. Single nucleus-RNA-seq analysis of all hippocampal cell populations revealed that late-stage aTNFR1KO rapidly modifies gene expression mainly in neurons, primarily targeting synaptic pathways, causing combined glutamatergic downregulation and GABAergic up-regulation. Consistently, hippocampal EEGs showed a pro-inhibitory effect of aTNFR1KO, which thus restores memory by “rebalancing” hippocampal circuitry excitability. This pro-memory effect identifies a new mechanism and astrocyte target against cognitive decline in AD.
