## Supplementary Table 5 for "Deletion of TNFR1 in astrocytes restores memory in aged Alzheimer’s disease mice"

### Sheet: Summary_Glut
column_name	intersection	k_sets	n_genes
1_Glut	AD vs.CTRL_up	1	75
2_Glut	AD vs.CTRL_down	1	33
3_Glut	AD-aTNFR1KO vs.AD_up	1	34
4_Glut	AD-aTNFR1KO vs.AD_down	1	52
5_Glut	AD vs.CTRL_up ∩ AD-aTNFR1KO vs.AD_down	2	21
6_Glut	AD vs.CTRL_down ∩ AD-aTNFR1KO vs.AD_up	2	19
7_Glut	AD vs.CTRL_up ∩ AD-aTNFR1KO vs.AD_up	2	11
8_Glut	AD vs.CTRL_down ∩ AD-aTNFR1KO vs.AD_down	2	7

### Sheet: gene_id_Glut
gene_id
1_Glut	2_Glut	3_Glut	4_Glut	5_Glut	6_Glut	7_Glut	8_Glut
AGAP1	ADGRL3	ANKS1B	ABLIM1	ADGRA1	AP1S2	ADGRB3	C1QL3
AP3M2	CAMKV	ARPC2	ARPC5	ATP2B1	BCAN	CADM2	CACNB2
APBA1	CLMP	ARRB1	ATP6AP1	ATP6V1E1	BRINP1	GIT1	CDH9
ARL6IP5	CNN3	CDH8	CADM1	CALY	CTNNB1	GRIA1	GABRA2
ARPC3	CNTNAP2	CHRM3	CALD1	CAMK2G	ERBIN	GRM1	KCNN2
ARPC5L	CTTNBP2	CNKSR2	CDH11	CDH10	FGFR1	HPCA	PCDH17
ASAP1	DGKB	CNTN2	CNTN1	CNTN5	GNA13	KCND2	TSPAN7
ATP6AP2	ELMO1	CTNND2	DCC	CPLX2	LAMA2	NEGR1
ATP6V1A	EPHA7	DLG2	DOCK4	CPNE6	MYO6	PRKCB
ATP6V1D	FLRT3	EPS15	ERBB4	CPNE7	NOTCH2	SLC24A2
CACNA1A	FRMPD4	GNAO1	GNG3	DAB1	NRXN3	SYT1
CACNA1C	GABRB3	GRIK3	GPC6	GNAI1	PODXL
CADPS2	GRIA2	GRIN2A	GRIK2	GNAL	PTPRZ1
CALB1	GRM8	HCN1	GRIK4	KIF5A	RDX
CALM2	HNRNPDL	KCNQ3	GRIP1	NTM	SAMD4
CDH13	ITPKA	MAGI2	HAP1	OLFM1	SDC2
CLSTN2	KCNK2	MAP2	HNRNPA3	PACSIN2	SLITRK2
CLTA	LRFN5	MDGA2	KCNC1	PTPRD	STAT3
CPLX1	LRRC4	MGLL	KCNC2	RABAC1	TNR
CPNE4	MAPK3	MYLK	KCNK1	SV2C
CTNNA2	MCTP1	NTRK2	KCNQ5	TENM3
DGKZ	MCTP2	PAK1	KCTD16
DLGAP1	NOS1AP	PCDH9	LGI1
DLGAP4	NTNG1	PDE10A	LINGO2
DPYSL5	OPRM1	PPFIA2	LRRTM4
EIF4G2	PTPRF	PPP1CC	MAGI1
EIF5	QKI	PRICKLE2	MAP1A
ELFN2	RNF220	PRKCA	MAP1B
EPHA3	SEPTIN4	PRKCD	MLF2
GABBR1	SORCS3	SEPTIN7	MYO5B
GABRG3	STXBP5L	SHISA6	NLGN1
GNB1	TTYH1	SYNJ2	NRG1
GNB5	UBE3A	TENM2	NRG2
GRIA4		WIPF3	OGT
GRID2			OPCML
GRIN3A			RAPGEF4
GRM7			RASGRF2
IL1RAPL2			RPL6
ITGA8			SH3GLB2
ITPR1			SHISA9
KALRN			SIPA1L2
KIF1A			SLC8A1
KIF5C			SLIT2
KIFAP3			SNAP25
LIN7B			SPTAN1
LRRTM3			SV2B
MAL2			SYNE1
MDGA1			SYNPR
MYO5A			TENM4
NAPB			TIAM1
NBEA			UNC13C
NR3C2			YES1
NRG3
NTRK3
PACSIN1
PLS3
PPP3CA
PPP3R1
PRKACA
PRKAR1A
PRKCE
PTPRO
PTPRT
RAB1A
RAB6B
RHOA
SHANK1
SNAP47
SNCA
SPTBN2
SYNJ1
TENM1
VAPA
VDAC1
YWHAQ

### Sheet: Summary_GABA
column_name	intersection	k_sets	n_genes
1_GABA	AD vs.CTRL_up	1	67
2_GABA	AD vs.CTRL_down	1	23
3_GABA	AD-aTNFR1KO vs.AD_up	1	83
4_GABA	AD-aTNFR1KO vs.AD_down	1	32
5_GABA	AD vs.CTRL_up ∩ AD-aTNFR1KO vs.AD_down	2	30
6_GABA	AD vs.CTRL_down ∩ AD-aTNFR1KO vs.AD_up	2	9
7_GABA	AD vs.CTRL_up ∩ AD-aTNFR1KO vs.AD_up	2	2
8_GABA	AD vs.CTRL_down ∩ AD-aTNFR1KO vs.AD_down	2	3

### Sheet: gene_id_GABA
gene_id
1_GABA	2_GABA	3_GABA	4_GABA	5_GABA	6_GABA	7_GABA	8_GABA
ACTN1	ADGRA1	AAK1	ACTB	ARF1	CADM1	GRIK4	BCAN
ACTR3	CHRNB1	ABLIM1	ADGRB2	ARHGEF2	CTNND2	LRRTM4	CSPG5
AGAP1	CNRIP1	ABLIM3	ARL8B	ARPC1A	GRIA1		TTYH1
AGAP2	ENAH	ADGRB3	CANX	ARPC2	GRIK1
AKR1A1	FLRT3	ADRA1A	CDH13	ARPC5	KCNC2
ALK	GNAL	ANO1	CHMP4B	ATP2B1	MYO5B
AP2A2	GRIA2	ASIC2	CLTC	ATP6V1E1	PDE10A
ARPC3	GRM3	ATP8A1	CYTH1	CALM2	SYNPR
ATP6AP2	ITGA5	CADM3	EEF1A2	CAP2	TRPC5
ATP6V1A	LRRC4	CADPS2	EIF2S2	CRTC1
ATP6V1D	LYN	CNNM2	EPN1	CTNNB1
BRINP1	NCS1	CNR1	GNG3	DAGLA
BSN	NWD2	CNTNAP4	KIF5B	DLG4
CACNA1E	PALM	DCC	LAMP1	DSTN
CALB1	PSD3	DGKB	LIN7C	EPHA4
CAMK2A	PTPRN	DLG2	NEFM	EPHA7
CAMK2B	SEPTIN7	DLGAP2	NSG1	FGFR1
CAMKV	SLC6A11	DMD	PGRMC2	FRRS1L
CAPZB	SYT9	DPP6	PPP3R1	KCTD16
CLTA	TENM3	EFNA5	RAB18	PFN2
CNKSR2	TFRC	EGFR	RAC1	PPP2CA
CNTN5	UBE3A	EPHA3	RELN	PRKCG
CPNE7	VTI1B	ERBB4	RNF10	PSD
DAPK1		ERBIN	RPL5	PTPRD
DIXDC1		ERC2	SH3GLB2	RAB14
DNM1		EXOC2	SLITRK5	RAB2A
FKBP1A		FILIP1	SORT1	RPL6
GAP43		FRMPD4	SV2C	SPTBN2
GNA11		GABBR2	SYT11	WASF1
GRID2		GABRB1	VAPB	YWHAZ
GRM7		GABRB2	VDAC1
HNRNPK		GAD1	VPS35
HNRNPUL2		GRIK2
ITPR1		GRIN2A
KCNB1		GRIN2B
LINGO1		GRM5
MAP1A		GRM8
MAPK1		HCN1
MINK1		KCND2
MRTFB		KCNQ3
NECTIN3		LRFN5
NRG3		LRRC4C
NRP1		LZTS1
NSMF		MAGI1
NUMBL		MAP2
PABPC1		MCTP1
PDLIM5		NBEA
PPP3CA		NCAM2
PPP3CB		NEGR1
PRKCB		NETO1
PRRT1		NOS1
PTN		NR3C2
RASGRF1		NRXN1
RTN4		NRXN3
SEMA7A		NTM
SIPA1L1		NTRK2
SIPA1L3		NTRK3
SLC1A2		OPCML
SLC24A2		OPRM1
SNCA		PCDH17
SPTBN1		PCDH7
SUMO2		PLCB4
SYT7		PLCXD3
TANC1		PPFIA2
TNIK		PRKAR2B
YWHAE		PRKCA
YWHAQ		PRKN
		PTPRN2
		RAB27B
		RAB3B
		RAB3C
		RASGRF2
		RGS7
		RIMS1
		RIMS2
		SENP5
		SEPTIN4
		SHISA9
		SLC8A1
		SORCS3
		SPOCK1
		SYT1
		VWC2
