## Supplementary Table 7 for "Deletion of TNFR1 in astrocytes restores memory in aged Alzheimer’s disease mice"

### Sheet: Glut (Fig.4c)
			AD vs. CTRL
pathway_id	pathway_name	namespace	pval_AD vs.CTRL_down	pval_AD vs.CTRL_up	padj_AD vs.CTRL_down	padj_AD vs.CTRL_up
GO:0007268	chemical transmission	SynGO	0.0126196	9.42784e-08	0.0962244	3.54931e-07
GO:0007416	synapse assembly	SynGO	0.003965	5.6928e-08	0.0962244	2.75882e-07
GO:0008021	SV	SynGO	0.360762	2.54723e-06	0.989182	8.17794e-06
GO:0008088	axo-dendritic	SynGO	0.491102	0.0497134	0.989182	0.0558186
GO:0014069	PSD	SynGO	0.370555	9.41308e-17	0.61101	1.00406e-15
GO:0016079	exocytosis	SynGO	0.039168	3.46801e-05	0.434317	9.19775e-05
GO:0030285	integral	SynGO	0.659273	5.56196e-05	0.989182	0.000131839
GO:0030672	membrane	SynGO	0.423804	3.30909e-05	0.989182	8.47127e-05
GO:0042734	membrane	SynGO	0.0429723	7.5361e-08	0.217636	3.2154e-07
GO:0045202	synapse	SynGO	0.0821208	2.03877e-43	0.333958	1.24365e-41
GO:0045211	membrane	SynGO	0.00357575	1.85014e-11	0.0962244	1.31565e-10
GO:0048488	endocytosis	SynGO	0.4794	0.00039508	0.989182	0.000892587
GO:0048786	active zone	SynGO	0.212504	2.47092e-11	0.989182	1.67474e-10
GO:0048787	membrane	SynGO	0.152368	2.52273e-08	0.994728	1.95512e-07
GO:0050804	modulation of	SynGO	0.0291363	0.000318929	0.197479	0.00066975
GO:0050808	organization	SynGO	0.0463814	1.51881e-14	0.217636	1.32354e-13
GO:0051963	regulation of	SynGO	0.00558618	2.49014e-06	0.0962244	6.82082e-06
GO:0060074	synapse maturation	SynGO	0.257877	0.000460874	0.994728	0.000819331
GO:0060078	membrane potential	SynGO	0.109251	1.56308e-07	0.989182	6.56495e-07
GO:0098696	regulation of	SynGO	0.632938	0.000460874	1	0.000819331
GO:0098698	postsynaptic specialization	SynGO	0.268056	0.000352534	0.648143	0.000705067
GO:0098793	presynapse	SynGO	0.118472	5.72652e-22	0.425105	8.73294e-21
GO:0098794	postsynapse	SynGO	0.130759	4.2394e-27	0.619344	8.90273e-26
GO:0098839	membrane	SynGO	0.168971	1.17026e-11	0.448141	7.37266e-11
GO:0098884	NTR endocytosis	SynGO	0.0322335	0.0143537	0.989182	0.0186715
GO:0098885	modification of postsynaptic actin cytoskeleton	SynGO	1	0.0388635	1	0.047832
GO:0098918	structural constituent	SynGO	0.349397	0.000934266	1	0.00172698
GO:0099010	postsynaptic	SynGO	0.0429775	4.97626e-07	0.434317	1.8972e-06
GO:0099055	integral	SynGO	0.0096735	4.11275e-07	0.0962244	1.38535e-06
GO:0099056	integral	SynGO	0.0580221	3.77548e-05	0.252811	9.2935e-05
GO:0099059	integral	SynGO	0.0587778	3.45989e-07	0.96833	1.40702e-06
GO:0099060	integral	SynGO	0.323106	0.00498608	0.61101	0.00707327
GO:0099061	integral	SynGO	0.136324	1.00772e-10	0.437926	5.7715e-10
GO:0099072	NTR levels	SynGO	0.302173	1.63727e-07	0.989182	5.82142e-07
GO:0099092	intracellular	SynGO	0.675952	0.000441935	0.989182	0.000819331
GO:0099149	regulation of NTR endocytosis	SynGO	0.0752496	0.00321447	0.989182	0.00490206
GO:0099170	modulation of	SynGO	0.182495	0.00158439	0.648143	0.00254337
GO:0099171	modulation of	SynGO	0.1655	0.00103902	0.448141	0.00236066
GO:0099173	postsynapse	SynGO	0.237	0.00261283	0.602376	0.00388886
GO:0099175	regulation of	SynGO	0.147115	0.0270205	0.448141	0.032965
GO:0099186	postsynapse	SynGO	0.591273	0.00148884	1	0.00244322
GO:0099188	cytoskeleton organization	SynGO	0.0379032	0.00115052	0.434317	0.0018968
GO:0099504	SV cycle	SynGO	0.263957	2.97855e-10	0.648143	1.81691e-09
GO:0099505	membrane potential	SynGO	0.0252967	1.09463e-07	0.434317	4.92585e-07
GO:0099523	cytosol	SynGO	0.740928	0.00311286	0.878265	0.00452779
GO:0099524	cytosol	SynGO	0.321831	0.0540942	0.665118	0.0695497
GO:0099531	presynaptic	SynGO	0.1655	0.00103902	0.448141	0.00236066
GO:0099536	signaling	SynGO	0.00704567	6.57316e-09	0.0962244	3.00487e-08
GO:0099537	trans-synaptic	SynGO	0.0104314	3.74474e-09	0.0962244	1.99719e-08
GO:0099560	adhesion between pre- and post-synapse	SynGO	0.0124962	0.000255709	0.0962244	0.000527916
GO:0099563	structure modification	SynGO	0.0490357	1.09077e-06	0.434317	3.84973e-06
GO:0099565	postsynaptic	SynGO	0.235702	0.00109263	0.648143	0.00184022
GO:0099572	specialization	SynGO	0.277831	8.9624e-18	0.61101	1.09341e-16
GO:0099634	membrane	SynGO	0.323106	0.00139834	0.61101	0.00259104
GO:0099645	NTR localization to postsynaptic specialization membrane	SynGO	0.5285	7.11667e-06	1	1.98029e-05
GO:0150052	regulation of	SynGO	0.0358212	0.00117357	0.198645	0.00224046
GO:1904315	transmitter-gated ion channel activity	SynGO	0.080093	0.00219201	0.994728	0.00373234
GO:1905606	regulation of presynapse assembly	SynGO	0.519641	0.000129025	0.806509	0.000301058
GO:2000300	regulation of	SynGO	0.0417584	0.0497134	0.434317	0.0558186
SYNGO:metabolism	metabolism	SynGO	0.827223	0.282636	1	0.282636
SYNGO:postsynprocess	postsynaptic	SynGO	0.224902	4.88441e-14	0.989182	4.39597e-13
SYNGO:presynprocess	presynaptic	SynGO	0.0598488	3.53395e-13	0.463828	2.78299e-12
SYNGO:synprocess	synaptic	SynGO	0.0327361	7.3317e-31	0.434317	2.30948e-29
SYNGO:transport	transport	SynGO	0.377581	0.0195038	0.989182	0.0244753

### Sheet: GABA (Fig.4e)
			AD vs. CTRL
pathway_id	pathway_name	namespace	pval_AD vs.CTRL_down	pval_AD vs.CTRL_up	padj_AD vs.CTRL_down	padj_AD vs.CTRL_up
GO:0007268	chemical transmission	SynGO	0.241677	0.00161166	1	0.00743845
GO:0007416	synapse assembly	SynGO	1	0.000554134	1	0.00415601
GO:0008021	SV	SynGO	0.195932	0.000217098	1	0.00310679
GO:0008088	axo-dendritic	SynGO	1	0.113702	1	0.267461
GO:0014069	PSD	SynGO	0.514332	0.000528024	1	0.00415601
GO:0016079	exocytosis	SynGO	0.458398	0.00920284	1	0.026502
GO:0030285	integral	SynGO	0.242582	0.344594	1	0.469901
GO:0030672	membrane	SynGO	0.473169	0.000784075	1	0.00486127
GO:0042734	membrane	SynGO	0.298701	0.00151449	1	0.00743845
GO:0045202	synapse	SynGO	0.468391	1.80699e-13	1	1.0842e-11
GO:0045211	membrane	SynGO	0.284595	0.000663051	1	0.00486127
GO:0048488	endocytosis	SynGO	1	0.00918355	1	0.0275506
GO:0048786	active zone	SynGO	0.32346	0.0942836	1	0.316127
GO:0048787	membrane	SynGO	0.162999	0.284863	1	0.649487
GO:0050804	modulation of	SynGO	0.109831	0.0023241	1	0.00929641
GO:0050808	organization	SynGO	0.86111	2.2305e-07	1	3.34575e-06
GO:0051963	regulation of	SynGO	1	0.0273922	1	0.0657413
GO:0060074	synapse maturation	SynGO	0.227541	0.106729	1	0.267461
GO:0060078	membrane potential	SynGO	0.337366	0.61638	1	0.796157
GO:0098696	regulation of	SynGO	1	0.0903209	1	0.169352
GO:0098698	postsynaptic specialization	SynGO	1	0.000990469	1	0.00540256
GO:0098793	presynapse	SynGO	0.661457	3.16852e-08	1	6.33704e-07
GO:0098794	postsynapse	SynGO	0.492454	1.68757e-09	1	5.0627e-08
GO:0098839	membrane	SynGO	0.18231	0.110141	1	0.267461
GO:0098884	NTR endocytosis	SynGO	1	0.227051	1	0.38923
GO:0098918	structural constituent	SynGO	0.277644	0.00164236	1	0.00821182
GO:0099010	postsynaptic	SynGO	1	0.00130354	1	0.0163717
GO:0099055	integral	SynGO	0.196773	0.0103369	1	0.0568245
GO:0099056	integral	SynGO	0.210661	0.0418973	1	0.0837947
GO:0099059	integral	SynGO	0.092346	0.178565	1	0.50891
GO:0099060	integral	SynGO	1	0.166725	1	0.277874
GO:0099061	integral	SynGO	0.32346	0.322858	1	0.494048
GO:0099072	NTR levels	SynGO	0.742512	0.0167918	1	0.0479767
GO:0099092	intracellular	SynGO	1	0.0234273	1	0.0590299
GO:0099149	regulation of NTR endocytosis	SynGO	1	0.390364	1	0.544694
GO:0099170	modulation of	SynGO	1	0.0998773	1	0.267461
GO:0099171	modulation of	SynGO	1	0.120789	1	0.267461
GO:0099173	postsynapse	SynGO	1	0.0106449	1	0.0276784
GO:0099175	regulation of	SynGO	1	0.160617	1	0.275343
GO:0099186	postsynapse	SynGO	1	1	1	1
GO:0099188	cytoskeleton organization	SynGO	0.278747	0.00572828	1	0.0190943
GO:0099504	SV cycle	SynGO	0.822021	0.000162893	1	0.00139622
GO:0099505	membrane potential	SynGO	0.231965	0.196282	1	0.368772
GO:0099523	cytosol	SynGO	1	0.00175287	1	0.0075123
GO:0099524	cytosol	SynGO	0.214327	0.0217305	1	0.04829
GO:0099531	presynaptic	SynGO	1	0.120789	1	0.267461
GO:0099536	signaling	SynGO	0.310973	0.000752258	1	0.00501506
GO:0099537	trans-synaptic	SynGO	0.308416	0.000670112	1	0.00501506
GO:0099560	adhesion between pre- and post-synapse	SynGO	0.0885372	0.103021	1	0.187311
GO:0099563	structure modification	SynGO	1	0.00160439	1	0.0163717
GO:0099565	postsynaptic	SynGO	0.242197	0.0823558	1	0.313971
GO:0099572	specialization	SynGO	0.390369	0.000824212	1	0.00494527
GO:0099634	membrane	SynGO	1	0.176887	1	0.286844
GO:0099645	NTR localization to postsynaptic specialization membrane	SynGO	1	0.0304192	1	0.0675982
GO:0150052	regulation of	SynGO	1	0.00428918	1	0.0162586
GO:1904315	transmitter-gated ion channel activity	SynGO	0.227541	1	1	1
GO:2000300	regulation of	SynGO	0.227541	0.000844642	1	0.00506785
SYNGO:metabolism	metabolism	SynGO	1	0.395658	1	0.527544
SYNGO:postsynprocess	postsynaptic	SynGO	0.617732	0.0380319	1	0.0786867
SYNGO:presynprocess	presynaptic	SynGO	0.685455	7.13653e-05	1	0.000713653
SYNGO:synprocess	synaptic	SynGO	0.83694	5.00948e-10	1	1.50284e-08
SYNGO:transport	transport	SynGO	1	0.100613	1	0.267461
