## Supplementary Table 9 for "Deletion of TNFR1 in astrocytes restores memory in aged Alzheimer’s disease mice"

### Sheet: Sheet1
Category	Reagent	Source	Identifier	Notes
Chemicals	Corn Oil	Sigma-Aldrich	C8267
	Tamoxifen	Sigma-Aldrich	T5648
	Formic acid	Sigma-Aldrich	F0507
EEG Surgery	PALADUR liquid 500ml	DENTONET - Heraeus Kulzer	552360
	PALADUR pink powder 100g	DENTONET - Heraeus Kulzer	100930
	Stainless Steel AISI 316 Insulated Wire	ADVENT	AISI316LVM
	Viscotears oftalmic gel	Bausch & Lomb Swiss AG
	Head mounts (8-pin connectors)	Pinnacle	8415
FACS-isolation	Hibernate-A medium	Thermofisher	A1247501
	LoBindTM 1.5 ml Eppendorf tube	Eppendorf/Merck	Z666491
	Accutase solution	Merck	A6964
	Dulbecco`s phosphate-buffered saline	Merck	D8537
	bovine serum albumin	Sigma-Aldrich	A9418
	Cell strainers (100um)	Corning	431752
Nuclei isolation	Nuclei EZ buffer	Merck	Nuc 101
	Dounce grinder set	Sigma-Aldrich	D8938,
	PBS 10x	Thermofisher
	Superase-In RNase inhibitor	Thermofisher	AM2696
	Enzymatics RNAse inhibitor	Qiagen	Y9240L
PCR/ Genotyping	AccuStart II GelTrack PCR SuperMix	Quantbio	95136
primers	TNFR1Δ FW: 5'-CCTGCAGACACACGGGGAAA-3'	Microsynth	https://www.jci.org/articles/view/65624
primers	TNFR1Δ RV: 5'-TGAACTCAGGTTGCCAGACG-3'	Microsynth	https://www.jci.org/articles/view/65624
primers	tdtomato FW: 5′-GGCATTAAAGCAGCGTATCC-3′	Microsynth	https://www.nature.com/articles/s41586-023-06502-w#Sec56
primers	tdtomato RV: 5′-CTGTTCCTGTACGGCATGG-3′	Microsynth	https://www.nature.com/articles/s41586-023-06502-w#Sec56
primers	TNFR1fl/fl FW: 5'-CAAGTGCTTGGGGTTCAGGG-3'	Microsynth	https://www.jci.org/articles/view/65624
primers	TNFR1fl/fl RV: 5'-CGTCCTGGAGAAAGGGAAAG-3'	Microsynth	https://www.jci.org/articles/view/65624
primers	5xFAD 1: 5’-CGGGCCTCTTCGCTATTAC-3’	Microsynth	https://www.jax.org/strain/008730
primers	5xFAD 2: 5’- ACCCCCATGTCAGAGTTCCT-3’	Microsynth	https://www.jax.org/strain/008730
primers	5xFAD 3: 5’- TATACAACCTTGGGGGATGG-3’	Microsynth	https://www.jax.org/strain/008730
primers	PDE6b 1: 5’- AAGCTAGCTGCAGTAACGCCATTT-3’	Microsynth	https://www.jax.org/strain/008730
primers	PDE6b 2: 5’- ACCTGCATGTGAACCCAGTATTCTATC-3’	Microsynth	https://www.jax.org/strain/008730
primers	PDE6b 3: 5’- CTACAGCCCCTCTCCAAGGTTTATAG-3’	Microsynth	https://www.jax.org/strain/008730
Immunostaining	Hoechst 33342	Thermofisher	H21492
	4% PFA	Electron Microscopy Sciences	15735-10S
	Rat anti-mouse GFAP	Thermofisher	13-0300
	Rabbit anti-pan amyloid	Synaptic Systems	218103
	Goat anti-Rat IgG (H+L) Cross-Adsorbed Secondary Antibody, Alexa Fluor™ 488	Thermofisher	A-11006
	Goat anti-Rabbit IgG (H+L) Highly Cross-Adsorbed Secondary Antibody, Alexa Fluor™ 633	Thermofisher	A21071
	triton-x	Sigma-Aldrich	93443
	foetal bovine serum	Eurobio	CVFSVF06-01
Nuclei capture and sequencing	10x Chromium X single-cell 3’ kit v.3 RNA sequence platform	10x Genomics, Pleasanton, CA, USA
	Illumina NovaSeq 6000 sequencer	Illumina inc, San Diego, CA, USA
Mouse lines	Rosa26-loxP-stop-loxP-tdTomato reporter mice (Ai14, 007908)	Zeng lab (allen institute)	Jackson Stock No: 007908	Ai14 - B6;129S6-Gt(ROSA)26Sortm14(CAG-tdTomato)Hze/J
	hGFAP-CreERT2	Kirchhoff lab	Tg(GFAP-cre/ERT2)1Fki	https://onlinelibrary.wiley.com/doi/10.1002/glia.20342
	TNFR1fl/fl	Kollias lab	Tnfrsf1atm3.1Gkl	https://www.jci.org/articles/view/65624
	5xFAD (MMRRC Strain #034840-JAX)	The Jackson Laboratory	B6.Cg-Tg(APPSwFlLon,PSEN1*M146L*L286V)6799Vas/Mmjax	https://www.jax.org/strain/006554#
Software	10x Genomics Cell Ranger pipeline (v8.0.0)	Zheng et al., Nat. Comm. ,2017
	Fiji	Schindelin et al., 2012	http://fiji.sc	SCR_003070
	R Statistical Software (v4.3.2)	https://www.r-project.org/
	GraphPad Prism 8	GraphPad	http://graphpad.com	SCR_002798
	Python	Python.org	http://www.python.org	SCR_008394
	Pinnacle Sirenia
	Inkscape		https://inkscape.org/release/inkscape-1.4.2/windows/64-bit/msi/dl/
	Ethovision XT11	Noldus Information Technology	https://noldus.com/ethovision-xt
	ilastik 1.4.0	Berg et al. 2019	https://doi.org/10.1038/s41592-019-0582-9
	ZEN (Blue Edition) software	Carl Zeiss Microscopy GmbH
	VS-ASW	Olympus
Resources used for Python or R code	Cellbender (0.3.0)	Fleming et al., Nat Meth., 2023	https://github.com/broadinstitute/CellBender
	Seurat package (v5.0.3)	Hao et al., Nat. Biotechnol. 2024	https://satijalab.org/seurat/
	Bioconductor packages (release 3.21)	Huber et al, Nat Meth. 2015	https://bioconductor.org/news/bioc_3_21_release/
	scDblFinder	Germain et al. f1000research, 2022	https://bioconductor.org/packages/release/bioc/html/scDblFinder.html
	scml	https://github.com/BioinfoSupport/scml		Bioinformatics Support Platform of the University of Geneva
	fgsea	https://github.com/alserglab/fgsea?tab=readme-ov-file		Alexey Serushichev's lab
	MNE-Python	https://mne.tools	mne	EEG/MEG processing; includes compute_psd
	NumPy	https://numpy.org	numpy	Numerical computation
	Pandas	https://pandas.pydata.org	pandas	DataFrames and Excel export
	SciPy	https://scipy.org	scipy	Integration (simpson) and signal tools
	XlsxWriter	https://github.com/jmcnamara/XlsxWriter	XlsxWriter	Excel writing engine
	OpenPyXL	https://openpyxl.readthedocs.io	openpyxl
	Open AI ≥ 1.0	https://github.com/openai/openai-python	from openai import OpenAI	Official OpenAI API client (v1+). Required for GPT-4o requests, rate-limit handling, response parsing.
	tqdm ≥ 4.65	https://github.com/tqdm/tqdm	from tqdm import tqdm	Adds progress bars during long loops (essential for tracking LLM processing batches).
	tiktoken ≥ 0.6	https://github.com/openai/tiktoken		For estimating prompt tokens (optional but recommended to prevent exceeding context limits).
	notebook ≥ 7.0	https://github.com/jupyter/notebook		Needed to run the .ipynb file interactively. Not required if running as a script.
	Reactome	Milalic et al., Nucleic acids research, 2024
	SynGO	Koopmans et al., Neuron, 2019
	gProfiler (GO)	Raudvere et al., 2019; Kolberg et al., 2023
